# RaDRI: A computational model for radiosensitisation by DNA double strand break repair inhibitors

**DOI:** 10.64898/2026.02.08.704735

**Authors:** Gib Bogle, Cho Rong Hong, Sophia F. O’Brien-Gortner, Barbara Lipert, Michael P. Hay, William R. Wilson

## Abstract

Repair of radiation-induced DNA double strand breaks (DSB) is a major contributor to radioresistance and an important target for tumour radiosensitisation. DNA-dependent protein kinase (DNA-PK) plays key roles in non-homologous end-joining (NHEJ), the dominant DSB repair pathway in human cells, and DNA-PK inhibitors (DNA-PKi) are highly effective radiosensitisers. However, many questions remain concerning tumour selectivity, mechanisms of enhancement of cell killing, interaction with other repair pathways and cell cycle checkpoints and the required duration of DNA-PK inhibition.

Here, we develop an agent-based computational model for Radiosensitisation by DSB Repair Inhibitors (RaDRI) with a level of complexity suitable for use in pharmacokinetic/pharmacodynamic models, and use it to investigate a potent and selective DNA-PKi, SN39536. RaDRI utilises analytical solutions for the spatial distribution of radiation-induced DSB, and their repair by NHEJ, from the Medras model (McMahon et al. Sci Rep 6:33290, 2016). Features include: (1) cell cycle progression and checkpoints are explicit; (2) probability of assignment of DSB to homologous recombination repair decreases with time post-replication, reflecting chromatin maturation, and is radiation dose-dependent; (3) Misjoining (ligation of ends from different DSBs), leading to chromosome aberrations, increases with time due to active DSB clustering.

The model is parameterised using flow cytometry and clonogenic survival datasets for low-LET irradiation of HCT116 cells, with and without the DNA-PKi. Clonogenic survival is computed as a function of the number of remaining DSBs and misjoins at mitosis. RaDRI demonstrates known radiobiological features including a near linear-quadratic dose dependence for killing by radiation, almost exclusively due to DSB misjoining, but predicts a distinct mechanism of radiosensitisation by SN39536 in which failure to resolve DSBs before mitosis becomes a significant driver of radiosensitisation. The model predicts that exposure to the DNA-PKi is required for ∼9 hours to achieve 90% of maximal radiosensitisation of DSB repair-proficient human cells in log-phase growth.
