## Supplementary material for "RaDRI: A computational model for radiosensitisation by DNA double strand break repair inhibitors": RaDRI clonogenic assay database

### Sheet: Index
RaDRI clonogenic assay database
	All data are for log-phase HCT116 cultures
	Repair inhibitors (SN39536, ART558), when used, was added to cultures 1 h prior to irradiation (IR)
	The CSF dataset, used for parameter estimation, comprises experiment groups CD18, CTD1 and radiation-only survival curves from experiment codes CA-120, -121, -131, -133 and -135.
Expt group (Tab)	Expt codes	Experimental design
RAD	CA-120, -121	Radiation-only survival curves
SN+ART	CA-131, -133, - 135, -142, -144, -152, -153	Radiosensitisation by SN39536 and ART558, individually or in combination
CD18	CA-123, -124	SN39536 concentration dependence, with continuous exposure to SN39536 until clonogenic assay 18 h after irradiation
CTD1	CA-112, -117, -118	SN39536 concentration and exposure time dependence, with drug washout and clonogenic assay 2,4,6 or 24 h after irradiation
CTD2	CA-145, -146	SN39536 concentration and exposure time dependence, with drug washout at 2,4,6 or 24 h and clonogenic assay 24 h after irradiation
Graph in main text	Expt codes
Fig. 4	CA-152, -153
Fig. 5B	CA-131, - 133
Fig. 5C	CA-142, - 144
Fig. 11A	CA-120, -121, -131, -133, -135
Fig. 11B-D	CA-123, -124
Fig. 12A	CA-112, - 117, -118
Fig. 12B	CA-112, - 117, -118,-123, 124, -145, -146
Fig. 12C	CA-145, - 146

### Sheet: RAD
RAD dataset		Radiation-only survival curves
		This set does not include radiation-only survival curves in expts evaluating radiosensitisation by SN39536, which are shown on the other tabs
						CA-120				CA-121
Dish type	Seeding density (cells/mL)	Time from seeding to IR (h)	Time from IR to CA (h)	Dose (Gy)	N replicates	Plating efficiency		Surviving fraction		Plating efficiency		Surviving fraction
						Mean	SEM	Mean	SEM	Mean	SEM	Mean	SEM
24-well	200000	2	18	0	3	0.996516	0.042816	1	0.0429658	0.729665	0.0182718	1	0.0250414
				1				0.502603	0.0470044			0.785019	0.0405171
				2				0.464636	0.0208358			0.471107	0.0809371
				3				0.199526	0.0149027			0.261567	0.0290139
				4				0.0939397	0.0191421			0.123683	0.0136211
				5				0.0410756	0.00289486			0.0727545	0.00295004
				6				0.0173127	0.00111061			0.0252089	0.00113737
				7				0.00884509	0.000449065			0.0156659	0.00151972
				8				0.00394684	0.000419607			0.00439498	0.000628228
				9				0.00114038	0.000113619			0.00305797	0.000105447
				10				0.000364922	2.40168e-05			0.00100626	4.40582e-05
				11				0.000112952	8.68863e-06			0.000507724	2.14489e-05
				12				3.25824e-05	1.30329e-05			9.89976e-05	1.14313e-05

### Sheet: SN+ART
SN + ART dataset.		Radiosensitisation by SN39536 and ART558, individually and in combination
									CA-131				CA-133
Dish type	Seeding density (cells/mL)	Time from seeding to IR (h)	Time from IR to drug washout (h)	Time from IR to CA (h)	Dose (Gy)	SN39536 conc (μM)	ART588 Conc (μM)	N replicates	Plating efficiency		Surviving fraction		Plating efficiency		Surviving fraction
									Mean	SEM	Mean	SEM	Mean	SEM	Mean	SEM
24 well	400000	24	18	18	0	0	0	3	0.781946	0.0449058	1	0.0574283	0.713036	0.0765717	1	0.0597176
					1	0	0				0.649899	0.0439348			0.743236	0.0567426
					2	0	0				0.281269	0.0222194			0.533765	0.128642
					3	0	0				0.355927	0.0606141			0.201036	0.0182516
					4	0	0				0.159922	0.0105057			0.0690158	0.0164886
					5	0	0				0.0813835	0.00875922			0.0324511	0.00636219
					0	0	1	3	0.798973	0.0891454	1	0.111575	0.673975	0.0938575	1	0.0887405
					1	0	1				0.436644	0.0138926			0.721405	0.0138732
					2	0	1				0.252173	0.0619252			0.290928	0.0749255
					3	0	1				0.183791	0.020773			0.125394	0.0128707
					4	0	1				0.113676	0.00690835			0.0744464	0.00299872
					5	0	1				0.0534181	0.00822607			0.0321774	0.00449878
					0	0	3	3	0.743034	0.0275766	1	0.0371135	0.717075	0.063104	1	0.0880019
					1	0	3				0.413273	0.0414443			0.552011	0.0714024
					2	0	3				0.335721	0.0403237			0.304437	0.0383909
					3	0	3				0.170638	0.0067992			0.133951	0.00694697
					4	0	3				0.119731	0.0088508			0.0655995	0.00407797
					5	0	3				0.0644577	0.0033952			0.0381007	0.00513363
					0	0	10	3	0.865359	0.0429992	1	0.0496894	0.613459	0.181857	1	0.269828
					1	0	10				0.350602	0.0434374			0.544156	0.0861385
					2	0	10				0.239708	0.018308			0.314985	0.0396399
					3	0	10				0.155161	0.0248323			0.140132	0.0139117
					4	0	10				0.102489	0.0163971			0.0596881	0.00152963
					5	0	10				0.0490612	0.00935261			0.0501194	0.00862861
									CA-142				CA-144
Dish type	Seeding density (cells/mL)	Time from seeding to IR (h)	Time from IR to drug washout (h)	Time from IR to CA (h)	Dose (Gy)	SN39536 conc (μM)	ART588 Conc (μM)	N replicates	Plating efficiency		Surviving fraction		Plating efficiency		Surviving fraction
									Mean	SEM	Mean	SEM	Mean	SEM	Mean	SEM
p60	250000	24	18	18	0	0	0	2	0.567901	0.0345679	1	0.0608696	0.709714	0.0539023	1	0.0759494
					1	0	0				0.648741	0.0185355			0.368891	0.368891
					2	0	0				0.531056	0.0745342			0.390791	0.0796056
					3	0	0				0.19118	0.0201242			0.23441	0.029834
					4	0	0				0.0876212	0.00844542			0.0708141	0.00817086
					5	0	0				0.050357	0.00270736			0.038173	0.00724804
					0	3	0	2	0.57561	0.0390244	1	0.0677966	0.754632	0.0269512	1	0.0357143
					1	3	0				0.178412	0.0223015			0.0824014	0.00882872
					2	3	0				0.0260376	0			0.0104126	0.00402125
					3	3	0				0.00498605	0.000700519			0.00493932	0.000282247
					4	3	0				0.00196649	0.000715641			0.00228571	4.20682e-05
					5	3	0				0.000583542	5.00179e-05			0.000637091	0.000127418
					0	0	3	2	0.627737	0.0243309	1	0.0387597	1.00618	0.134756	1	0.133929
					1	0	3				0.269312	0.0408049			0.540268	0.0260022
					2	0	3				0.339037	0.0135615			0.212737	0.0163644
					3	0	3				0.150178	0.0399206			0.0579942	0.00341142
					4	0	3				0.0525998	0.00429386			0.0325027	0.00216685
					5	0	3				0.0245869	0.0020489			0.0192205	0.00160171
					0	3	3	2	0.660287	0.0574163	1	0.0869565	0.920831	0.0134756	1	0.0146341
					1	3	3				0.0516696	0.00574106			0.0284386	0.00113754
					2	3	3				0.0178626	0.0178626			0.00626165	0.000467287
					3	3	3				0.00189958	5.16892e-05			0.00365429	0.00150066
					4	3	3				0.000900814	0.000140752			0.00101021	2.65845e-05
					5	3	3				0.000267079	1.57105e-05			0.000457536	2.69139e-05
Expt code	Dish type	Seeding density (cells/mL)	Time from seeding to IR (h)	Time from IR to drug washout (h)	Time from IR to CA (h)	Dose (Gy)	SN39536 conc (μM)	N replicates	Plating efficiency		Surviving fraction
									Mean	SEM	Mean	SEM
CA-152	24 well	100000	24	24	24	0	0	3	0.779071	0.0601762	1	0.133785
						1.25652	0				0.686671	0.0306678
						2.51303	0				0.368926	0.0536458
						3.76955	0				0.14666	0.00745555
						5.02607	0				0.0738391	0.00507085
						0	3	3	0.565723	0.025111	1	0.0768813
						0.628259	3				0.337531	0.0300986
						1.25652	3				0.122153	0.00735478
						1.88478	3				0.0337321	0.00169575
						2.51303	3				0.0147615	0.00152908
						3.14129	3				0.00764656	0.000756831
CA-153	24 well	100000	24	24	24	0	0	3	0.754612	0.014822	1	0.0226805
						2	0				0.649925	0.0294584
						4	0				0.177905	0.0145667
						6	0				0.0187006	0.0031639
						8	0				0.0128499	0.00882425
						0	3	3	0.669813	0.00343341	1	0.00887836
						1	3				0.20126	0.00884941
						2	3				0.0201215	0.00172357
						3	3				0.00276632	0.000342715
						4	3				0.000738895	0.000108616
						5	3				0.000135785	1.95988e-05
Expt code	Dish type	Seeding density (cells/mL)	Time from seeding to IR (h)	Time from IR to drug washout (h)	Time from IR to CA (h)	Dose (Gy)	SN39536 conc (μM)	N replicates	Plating efficiency		Surviving fraction
									Mean	SEM	Mean	SEM
CA-135	p60	250000	24	18	18	0	0	3	1.11678	0.0525689	1	0.0470717
						2	0				0.335921	0.0422419
						4	0				0.120319	0.0198957
						6	0				0.0182827	0.00246617
						8	0				0.00489233	0.000464625
						0	3	3	0.929893	0.0970179	1	0.104333
						2	3				0.0260455	0.000575861
						4	3				0.00290435	0.000371166
						6	3				0.000428579	4.68917e-05
						8	3				4.99316e-05	0

### Sheet: CD18
CD18 dataset		SN39536 concentration dependence, with continuous exposure to SN39536 until clonogenic assay 18 h after irradiation
								CA-123				CA-124
Dish type	Seeding density (cells/mL)	Time from seeding to IR (h)	Time from IR to drug washout (h)	Time from IR to CA (h)	Dose (Gy)	SN39536 conc (uM)	N replicates	Plating efficiency		Surviving fraction		Plating efficiency		Surviving fraction
								Mean	SEM	Mean	SEM	Mean	SEM	Mean	SEM
24-well	200000	2	18	18	0	0	3	0.950425	0.0145204	1	0.0152777	0.976934	0.0475818	1	0.0479377
					1	0								0.486408	0.0260423
					2	0				0.858336	0.108087			0.309823	0.0439976
					3	0								0.19583	0.00247641
					4	0				0.123934	0.015251			0.0676392	0.00921394
					5	0								0.0269954	0
					6	0				0.0166833	0.000879419			0.0172141	0.00240589
					7	0								0.0084178	0.000478221
					8	0				0.00600767	0.00023413			0.0040692	0.000213487
					9	0				0.00153667	0.000338539			0.00114529	0.000194892
					0	0.33	3	1.09943	0.0890554	1	0.0810025	0.858684	0.0411624	1	0.0487054
					2	0.33				0.151852	0.0241582			0.150375	0.0180959
					3					0.0538189	0.00367591
					4	0.33				0.0197329	0.00347922			0.0350864	0.00372632
					5					0.0093256	0.000621841
					6	0.33				0.0025012	9.55271e-05			0.00308733	0.000369747
					7					0.00147334	0.000109207
					8	0.33				0.000544615	8.3067e-05			0.000460667	3.54605e-05
					9	0.33								0.000223333	8.0978e-05
					0	1	3	0.885989	0.0843797	1	0.0952368	0.899976	0.0342382	1	0.0380435
					1	1				0.034692	0.00105105			0.294263	0.0278679
					2	1				0.0145251	0.0017788			0.0393787	0.00119868
					3	1				0.00475933	0.0018407			0.0131155	0.00138813
					4	1				0.00340019	0.000168128			0.00461437	0.000384223
					5	1				0.00137309	0.00012798			0.00186971	0.000102807
					6	1				0.000414788	4.12377e-05			0.000684806	0.000112355
					7	1				0.000145891	4.29091e-05			0.000405257	9.4286e-05
					8	1								8.82881e-05	4.05257e-05
					0	3	3	0.865853	0.109033	1	0.125925	0.769759	0.0363677	1	0.0472455
					1	3				0.115493	0.0041216			0.142212	0.0177764
					2	3				0.0196045	0.00353451			0.0208985	0.00417971
					3	3				0.0061821	0.000213661			0.0075975	0.00145052
					4	3				0.00176323	0.000260596			0.00334821	0.000729015
					5	3				0.00106877	0.000137903			0.000936293	0.000101457
					6	3				0.000417116	3.52853e-05			0.000509454	6.23831e-05
					7	3				0.000219535	5.52484e-05			0.000164988	2.64193e-05
					8	3				6.22015e-05	8.43933e-06			7.06489e-05	8.1704e-06
					0	10	3	0.821554	0.0686993	1	0.0836213	0.588235	0.0674813	1	0.114718
					1	10				0.0547705	0.00464838			0.0886108	0.00544414
					2	10				0.0110172	0.00138916			0.0139506	0.00210143
					3					0.00300013	0.000114977			0.000604491	0.000228476
					4	10				0.00203107	0.00017748			0.00233541	0.000220321
					5	10				0.000717255	6.5782e-05			0.000681604	2.31485e-05
					6					0.000289216	4.62311e-05
					0	30	3	0.31211	0.0363009	1	0.116311	0.637338	0.10893	1	0.170913
					1	30				0.159503	0.0059296			0.175926	0.0126977
					2	30				0.0438603	0.00252444			0.0161254	0.00314172
					3	30				0.00820161	0.000687542			0.0033009	0.0011003
					4	30				0.00559496	0.000765073			0.00138852	0.000192818
					5	30				0.00134393	0.000157735			0.00075213	9.64983e-05
					6					0.000649632	0.00014319
					0	50	3	0.275865	0.0132041	1	0.047865	0.598706	0.0428115	1	0.071502
					1	50				0.176568	0.00416535			0.0905439	0.0132876
					2					0.0262147	0.0036059			0.00781063	0.00121581
					3					0.00531713	0.000989433
					4	50				0.00437544	0.000597724			0.00113721	0.000116066
					5					0.000989928	0.000470289			0.000913828	0.000117244

### Sheet: CTD1
CTD1 dataset		SN39536 concentration and exposure time dependence, with drug washout and clonogenic assay 2,4,6 or 24 h after irradiation
								Expt CA-112				Expt CA-117				Expt CA-118
Dish type	Seeding density (cells/mL)	Time from seeding to IR (h)	Time from IR to drug washout (h)	Time from IR to CA (h)	Dose (Gy)	SN39536 conc (μM)	N replicates	Plating efficiency		Surviving fraction		Plating efficiency		Surviving fraction		Plating efficiency		Surviving fraction
								Mean	SEM	Mean	SEM	Mean	SEM	Mean	SEM	Mean	SEM	Mean	SEM
24 well	200000	3	2	2	0	0	3	0.803844	0.048648	1	0.0605192	1.7506	0.187296	1	0.10699	1.15332	0.033236	1	0.0352941
					2	0				0.515414	0.10212			0.383336	0.0332528			0.489622	0.0171394
					4	0				0.11058	0.0159608			0.0471815	0.0112196			0.0597972	0.00259988
					6	0				0.0116738	0.00366004			0.0119429	0.00143846
					8	0				0.00114801	0.000120509			0.0033823	0.000391157			0.000709646	0.000179597
					0	0.33		0.79689	0.0423605	1	0.0531573	1.49388	0.268479	1	0.22517	0.862143	0.0891191	1	0.103369
					2	0.33				0.345562	0.0312758			0.236594	0.0201971			0.429593	0.0215674
					4	0.33				0.0471114	0.00305872			0.0277319	0.00349372			0.0357994	0.017913
					6	0.33				0.00390348	0.000169716			0.0174255	0.00440811
					8	0.33				0.000180293	5.772e-05			0.00202975	0.000339774			0.000460723	4.48962e-05
					0	1		0.664794	0.0569547	1	0.0856727	0.933333	0.0600925	1	0.0643848	1.09259	0.0883277	1	0.0808423
					2	1				0.261709	0.0136621			0.301811	0.0471202			0.309248	0.0157345
					4	1				0.0232134	0.00476036			0.0272873	0.00267188			0.035915	0.00724887
					6	1				0.0018008	0.000183755			0.00811688	0.00123433
					8	1				3.47978e-05	2.00905e-05			0.000644841	2.48016e-05			0.000157165	4.0298e-05
					0	3		0.805265	0.107568	1	0.133581	1.33333	0.0476712	1	0.0357534	0.776853	0.0285815	1	0.0367913
					2	3				0.220013	0.0182284			0.245018	0.0417036			0.33615	0.0601288
					4	3				0.0223525	0.00242428			0.0235825	0.00284966			0.0433416	0.000866832
					6	3				0.00094894	0.00018059			0.00469952	0.000439812
					8	3								0.000234114	8.84867e-05			0.000166173	4.74779e-05
			4	4	0	0		1.25975	0.0294956	1	0.0234137	1.25894	0.124718	1	0.0990659	1.1639	0.130821	1	0.112399
					2	0				0.365472	0.0146189			0.54765	0.0652753			0.514974	0.0325448
					4	0								0.111726	0.0228662			0.09592	0.00921809
					6	0								0.0276248	0.000424996			0.0124658	0.00095891
					8	0				0.00144174	0.000624652			0.00485822	0.000140245			0.00191175	0.000265112
					0	0.33		0.824242	0.0727273	1	0.0882353	1.22428	0.0823045	1	0.0672269	1.11242	0.0817885	1	0.0735233
					2	0.33				0.270811	0.0890587			0.393452	0.0416391			0.349066	0.0306325
					4	0.33				0.0171211	0.00359115			0.0459338	0.00582183			0.0323833	0.00483283
					6	0.33				0.000755367	0.000232421			0.00645713	0.000484895			0.0033605	0.000220754
					8	0.33				8.0767e-05	2.30763e-05			0.00224136	0.000337511			0.000199374	6.52982e-05
					0	1		1.03525	0.0178492	1	0.0172414	1.03093	0.0779308	1	0.0755929	1.10996	0.084717	1	0.0763243
					2	1				0.0677858	0.0171432			0.268968	0.0446958			0.290446	0.0556171
					4	1				0.00437157	0.000303114			0.0273833	0.00502346			0.0133041	0.000342741
					6	1				5.5997e-05	1.61649e-05			0.00305512	0.00172147			0.00105859	0.000106441
					8	1					0			0.000297318	4.64559e-05			1.30854e-05	1.30854e-05
					0	3		1.08409	0.0506586	1	0.046729	1.4023	0.180646	1	0.128822	1.31105	0.0296838	1	0.0226412
					2	3				0.0731442	0.0189794			0.133536	0.0174164			0.0910813	0.00977778
					4	3				0.00110736	0.000230515			0.0111403	0.000944987			0.00636515	0.000311742
					6	3				0.000132248	4.99851e-05			0.00118044	9.53231e-05			0.0002438	6.96571e-06
					8	3								8.50211e-05	3.2468e-05
			6	6	0	0		0.864304	0.103717	1	0.12	0.962264	0.0377358	1	0.0392157	0.766823	0.0156495	1	0.0204082
					2	0				0.180429	0.0203295			0.539593	0.0756617			0.526772	0.0596895
					4	0				0.0840556	0.00302111			0.305146	0.0300848			0.0893939	0.00719044
					6	0				0.0120837	0.000408917			0.057895	0.00364248			0.0163963	0.000762621
					8	0				0.00200699	0.000143513			0.0065964	0.00020987			0.00141166	4.86779e-05
					0	0.33		0.79485	0.0243991	1	0.0306965	0.957782	0.0710109	1	0.074141	0.900304	0.0276167	1	0.0306748
					2	0.33				0.262303	0.0427936			0.267442	0.0496412			0.283521	0.0337286
					4	0.33				0.0200435	0.0031128			0.0495559	0.00572456			0.0265647	0.00299314
					6	0.33				0.00199461	0.000109363			0.013988	0.000972187			0.0062158	0.00104886
					8	0.33				0.000129835	1.29835e-05			0.00109747	0.000104167			0.00139068	0.000104143
					0	1		0.581973	0.0640064	1	0.109982	0.961298	0.0165153	1	0.0171802	1.0012	0.0729348	1	0.0728475
					2	1				0.199445	0.0134697			0.246083	0.0111856			0.123921	0.0165228
					4	1				0.0104527	0.00120554			0.0194475	0.00763542			0.00920487	0.000930134
					6	1								0.00515618	0.00071771			0.000619849	8.13341e-05
					8	1				1.54384e-05	1.54384e-05			0.000349934	6.62224e-05			1.5723e-05	7.86149e-06
					0	3		0.775564	0.0983812	1	0.126851	1.00509	0.104721	1	0.10419	0.937873	0.0673204	1	0.0717798
					2	3				0.0666084	0.00764112			0.0835642	0.00620887			0.0463583	0.00506932
					4	3				0.00256283	0.000366636			0.0254815	0.0185321			0.00342721	0.000380801
					6	3				6.76842e-05	9.66917e-06			0.00177802	5.77867e-05			0.000219496	4.46716e-05
					8	3				0	0			0.000108413	5.99501e-05
			24	24	0	0		0.821817	0.0828573	1	0.0823209	1.02887	0.0606142	1	0.0589133	0.843591	0.0291751	1	0.0345844
					2	0				0.31657	0.00989281			0.375888	0.0124011			0.388914	0.0371
					4	0				0.102834	0.0133839			0.171899	0.0238431			0.139825	0.0294095
					6	0				0.0143267	0.00145896			0.0514448	0.00382467			0.0406833	0.00485117
					8	0				0.00260775	0.000840591			0.0102888	0.00139461			0.00320495	0.000865263
					0	0.33		0.795413	0.0242599	1	0.0304997	1.03378	0.0471205	1	0.0455806	0.8413	0.0438105	1	0.0520747
					2	0.33				0.225508	0.0271244			0.245773	0.00485265			0.258399	0.0203999
					4	0.33				0.0147587	0.00140035			0.038886	0.000639023			0.0257809	0.00301508
					6	0.33				0.0014714	0.000123195			0.00994103	0.000224518			0.0050739	0.000325245
					8	0.33				0.000141657	5.40963e-05			0.00108591	8.73031e-05			0.000305759	0.000116763
					0	1		0.699279	0.0768746	1	0.109934	1.07236	0.0275456	1	0.0256869	0.974125	0.0442303	1	0.0454052
					2	1								0.0650154	0.00194731			0.0694366	0.00476534
					4	1				0.0093046	0.000398506			0.017293	0.00155877			0.00691601	0.000806205
					6	1				0.000925528	0.000117066			0.00437715				0.00149834	0.000263481
					8	1								0.000493236	3.08272e-05			3.43907e-05	1.98555e-05
					0	3		0.823133	0.0639622	1	0.0777058	0.832055	0.0684565	1	0.082274	0.900155	0.0158047	1	0.0175578
					2	3				0.0135826	0.00210357			0.038116	0.00481387			0.0238441	0.00541912
					4	3				0.00248274	0.000160052			0.00718428	0.000777311			0.0034727	0.000501037
					6	3				0.000115702	3.79245e-05			0.00210252	0.000143006			0.000222323	1.38952e-05
					8	3								0.000121398	4.01488e-05

### Sheet: CTD2
CTD2 dataset
SN39536 concentration and exposure time dependence, with drug washout at 2,4,6 or 24 h and clonogenic assay 24 h after irradiation
							Expt CA-145					Expt CA-146
Dish type	Seeding density (cells/mL)	Time from seeding to IR (h)	Time from IR to drug washout (h)	Time from IR to CA (h)	Dose (Gy)	SN39536 conc (μM)	N replicates	Plating efficiency		Surviving fractiona		N replicates	Plating efficiency		Surviving fractionb
								Mean	SEM	Mean	SEM		Mean	SEM	Mean	SEM
24 well	100000	24	2	24	0	0	2	1.13611		1	0	3	1.08592	0.0345506	1	0
					2	0				0.722826	0.068478				0.669506	0.0402579
					4	0				0.186353	0.017594				0.251222	0.0395463
					6	0				0.035074	0.001299				0.029977	0.00356477
					8	0				0.008632	0.000332				0.00943533	0.00035176
					0	0.33				1	0				1	0
					2	0.33				0.445565	0.109565				0.278867	0.130786
					4	0.33				0.08194	0.0041				0.0931633	0.007966
					6	0.33				0.01857	0.00331				0.0158167	0.00194596
					8	0.33				0.00229	6e-05				0.00092	0.000135769
					0	1				1	0				1	0
					2	1				0.441067	0.0748985				0.32391	0.0410917
					4	1				0.038536	0.00094				0.068778	0.00184694
					6	1				0.0116075	0.0015385				0.00931367	0.000573078
					8	1				0.00141	0.000219				0.000581667	0.000140008
					0	3				1	0				1	0
					2	3				0.362826	0.158154				0.198135	0.0208563
					4	3				0.0337785	0.0053335				0.0627963	0.00815019
					6	3				0.0070545	0.0001205				0.006366	0.000445563
					8	3				0.000537	6.7e-05				0.000370333	6.46667e-05
			4	24	0	0	2	1.53128		1	0	3	0.928359	0.0381757	1	0
					2	0				0.496831	0.0360025				0.616666	0.0950042
					4	0				0.140805	0.006705				0.175131	0.0234969
					6	0				0.02045	0.005577				0.0292117	0.00278893
					8	0				0.005788	0.000118				0.00479967	0.000257427
					0	0.33				1	0				1	0
					2	0.33				0.48221	0.10548				0.34165	0.0439933
					4	0.33				0.07255	0				0.07789	0.0123807
					6	0.33				0.01442	0.00206				0.0104967	0.00180257
					8	0.33				0.00125					0.000826667	0.000101708
					0	1				1	0				1	0.0411219
					2	1				0.244553	0.0056215				0.192581	0.0111186
					4	1				0.0345625	0.0057605				0.032946	0.00458773
					6	1				0.0070005	0.0007775				0.007522	0.00142191
					8	1				0.0007395	2.75e-05				0.000457333	0.000116419
					0	3				1	0				1	0
					2	3				0.11056	0.0040695				0.123868	0.00425613
					4	3				0.01865	0				0.0128973	0.00258396
					6	3				0.0044585	0.0003085				0.00124167	0.000277322
					8	3				0.0006445	0.0002575				0.000237	4.56107e-05
			6	24	0	0	2	1.29665	0.25933	1	0	3	0.895697	0.153671	1	0
					2	0				0.533301	0.0496095				0.591798	0.0422703
					4	0				0.116822	0.0251115				0.128376	0.0206066
					6	0				0.015669	0.001741				0.0225117	0.00121579
					8	0				0.0040045	0.0002505				0.003681	0.000644782
					0	0.33				1	0				1	0
					2	0.33				0.26022	0.03026				0.410027	0.0387458
					4	0.33				0.04694	0.01363				0.06818	0.0031
					6	0.33				0.008695	0.000345				0.0102133	0.00114667
					8	0.33				0.001075	0.000215				0.000713333	0.000194108
					0	1				1	0				1	0.171566
					2	1				0.132351	0.013235				0.197386	0.00222243
					4	1				0.037088	0.005298				0.0277883	0.00288741
					6	1				0.005191	0.001366				0.002689	0.000635085
					8	1				0.0004775	2.85e-05				0.000257	9.83073e-05
					0	3				1	0				1	0.171566
					2	3				0.103594	0.0071445				0.0813867	0.00567545
					4	3				0.021773	0.00284				0.0151547	0.00177739
					6	3				0.003294					0.000999	0.000333
					8	3				6.1e-05	6.1e-05				0.000128667	9.84163e-05
			24	24	0	0	2	1.18551		1	0	3	1.01424	0.0242178	1	0
					2	0				0.346502	0.0245905				0.4216	0.0472489
					4	0				0.0910415	0.0044055				0.122176	0.005447
					6	0				0.0328325	0.0073705				0.0319063	0.00359533
					8	0				0.009543	0.000415				0.0062625	0.0005275
					0	0.33				1	0	3	1.03878	0.0432479	1	0
					2	0.33				0.189465	0.023105				0.36923	0.01191
					4	0.33				0.04671	0.00359				0.0324933	0.00789078
					6	0.33				0.012935	0.000725				0.00801667	0.00160333
					8	0.33				0.001455	0.000165				0.00129	0.000323161
					0	1				1	0	3	0.973361	0.0844011	1	0
					2	1				0.088824					0.0666657	0.00782519
					4	1				0.018106					0.0246907	0.00561956
					6	1				0.003271	0.000861				0.002827	0.00122761
					8	1				0.0004845	0.0002315				0.000185333	7.32219e-05
					0	3				1	0	3	0.959603	0.166956	1	0
					2	3				0.053879	0.007281				0.029226	0.00839927
					4	3				0.01129	0.001125				0.00441733	0.00107942
					6	3				0.001659	7.9e-05				0.000354	0.000127354
					8	3				0.00015	9e-05				1.66667e-05	1.66667e-05
Footnotes: a In CA-145, PE was only measured for untreated cultures. SF was calculated using the mean of those values. b In CA-146, there was no significant difference between PE for untreated cultures and cultures exposed to 3 μM drug for 24 h. SF was calculated using the mean of all PE values.
